# Neutral evolution of snoRNA Host Gene long non-coding RNA affects cell fate control

**DOI:** 10.1101/2023.12.19.572393

**Authors:** Matteo Vietri Rudan, Kalle H. Sipilä, Christina Philippeos, Clarisse Gânier, Victor A. Negri, Fiona M. Watt

## Abstract

A fundamental challenge in molecular biology is to understand how evolving genomes can acquire new functions. Several recent studies have underscored how non-conserved sequences can contribute to organismal diversification in the primate lineage^1–3^. Actively transcribed, non-coding parts of the genome provide a potential platform for the development of new functional sequences^4^, but their biological and evolutionary roles remain largely unexplored. Here we show that a set of neutrally evolving long non-coding RNAs (lncRNA) arising from small nucleolar RNA Host Genes (SNHGs) are highly expressed in skin and dysregulated in inflammatory conditions. SNHGs affect cell fate determination and can behave as evolutionary intermediates to develop new functions^5^. Using SNHG7 and human epidermal keratinocytes as a model, we describe a mechanism by which these lncRNAs can increase self-renewal and inhibit differentiation. SNHG7 lncRNA’s activity has been acquired recently in the primate lineage and depends on a short sequence required for microRNA binding. Taken together, our results highlight the importance of understanding the role of fast-evolving transcripts in normal and diseased epithelia, and inform on how poorly conserved, actively transcribed non-coding sequences can participate in the evolution of genomic functionality.
