## Supplementary Table 5 for "Neutral evolution of snoRNA Host Gene long non-coding RNA affects cell fate control"

### Sheet: Supplementary Table 5
Gene_ID	miRNA_family_ID	species_ID	Site_type	Branch.length.score	Pct	Species_no	Species_shared
SNHG12	miR-1-3p/206	9606	7mer-1a	1.9967	0	17	9541 9544 9557 9593 9598 9601 9606 9615 9685 9708 9713 9823 10181 34839 43179 61853 143302
SNHG12	miR-10	9606	7mer-m8	1.4764	0	21	9541 9544 9557 9593 9598 9606 9646 9685 9708 9713 9733 9739 9823 9913 9925 9940 30538 59538 60711 61853 419612
SNHG12	miR-10	9606	7mer-m8	0.5778	0	7	9593 9598 9601 9606 9733 9739 34839
SNHG12	miR-122	9606	7mer-1a	0.2241	0	8	9541 9544 9557 9593 9598 9601 9606 61853
SNHG12	miR-129	9606	8mer-1a	0.216	0	6	9483 9593 9598 9601 9606 27679
SNHG12	miR-129	9606	7mer-1a	0.4575	0	7	9541 9544 9593 9598 9601 9606 30611
SNHG12	miR-138	9606	7mer-m8	0	0	1	9606
SNHG12	miR-140-5p	9606	7mer-1a	0.2241	0.0032	8	9541 9544 9557 9593 9598 9601 9606 61853
SNHG12	miR-148	9606	7mer-1a	0.2385	0.0135	9	9541 9544 9557 9593 9598 9601 9606 60711 61853
SNHG12	miR-15-5p/16-5p	9606	7mer-m8	0.1832	0.0093	7	9541 9544 9557 9593 9598 9606 60711
SNHG12	miR-181	9606	7mer-m8	0.0075	0	3	9593 9598 9606
SNHG12	miR-193-5p	9606	7mer-m8	0.1707	0	6	9557 9593 9598 9601 9606 61853
SNHG12	miR-194	9606	7mer-1a	0.3189	0	15	9402 9483 9541 9544 9557 9593 9598 9601 9606 9708 9713 9733 9739 27679 143302
SNHG12	miR-199	9606	7mer-1a	0.2455	0	7	9483 9593 9598 9601 9606 27679 61853
SNHG12	miR-212	9606	7mer-m8	0.2385	0	9	9541 9544 9557 9593 9598 9601 9606 60711 61853
SNHG12	miR-214-5p	9606	7mer-m8	0.2385	0	9	9541 9544 9557 9593 9598 9601 9606 60711 61853
SNHG12	miR-217	9606	7mer-m8	0.157	0	4	9483 9593 9598 9606
SNHG12	miR-218	9606	7mer-m8	0.62	0	12	9483 9541 9544 9557 9593 9598 9601 9606 27679 30611 60711 61853
SNHG12	miR-219	9606	7mer-m8	0.0627	0	5	9593 9598 9601 9606 61853
SNHG12	miR-33	9606	7mer-1a	0.216	0	6	9483 9593 9598 9601 9606 27679
GAS5	miR-10	9606	7mer-m8	1.0339	0	10	8496 9483 9541 9544 9598 9601 9606 27679 60711 61853
GAS5	miR-128	9606	7mer-m8	0.0828	0	5	9593 9598 9601 9606 27679
GAS5	miR-135	9606	7mer-m8	0.6245	0	10	9541 9544 9557 9593 9598 9601 9606 10116 60711 61853
GAS5	miR-18	9606	8mer-1a	0.2007	0	10	9483 9541 9544 9557 9593 9598 9601 9606 60711 61853
GAS5	miR-199	9606	7mer-1a	0.1203	0	13	9541 9544 9557 9593 9598 9601 9606 9913 9925 9940 59538 60711 61853
GAS5	miR-212	9606	7mer-1a	0.7561	0	4	9598 9606 10141 51337
GAS5	miR-214-5p	9606	7mer-1a	2.0536	0.2345	22	9483 9541 9544 9557 9593 9598 9606 9615 9646 9733 9739 9986 10181 27679 29078 30611 34839 59463 60711 61853 132908 246437
GAS5	miR-217	9606	7mer-m8	0.7156	0.2055	7	9593 9598 9606 9713 9978 30538 419612
GAS5	miR-29	9606	7mer-m8	1.0094	0	13	9541 9544 9557 9593 9598 9601 9606 9615 9646 9685 9823 61853 1230840
GAS5	miR-31	9606	7mer-m8	0.1141	0	8	9541 9544 9593 9598 9601 9606 60711 61853
GAS5	miR-365	9606	7mer-1a	0.7168	0	14	9402 9483 9541 9544 9557 9593 9598 9601 9606 9669 27679 60711 61853 132908
GAS5	miR-425	9606	7mer-1a	0.0375	0	5	9593 9598 9601 9606 61853
SNHG31	miR-103-3p/107	9606	7mer-1a	1.7131	0.0438	14	9541 9544 9557 9593 9598 9601 9606 10160 42254 43179 51337 60711 61853 143302
SNHG31	miR-122	9606	7mer-m8	0.1487	0	8	9541 9544 9557 9593 9598 9601 9606 61853
SNHG31	miR-129	9606	7mer-1a	0.0475	0	5	9593 9598 9601 9606 61853
SNHG31	miR-132	9606	8mer-1a	0.2709	0	10	9483 9541 9544 9593 9598 9601 9606 27679 60711 61853
SNHG31	miR-141-3p/200a-3p	9606	7mer-1a	0.825	0	14	9483 9541 9544 9557 9593 9598 9601 9606 9807 27679 29078 60711 61853 225400
SNHG31	miR-141-3p/200a-3p	9606	7mer-1a	0.1698	0	9	9541 9544 9557 9593 9598 9601 9606 60711 61853
SNHG31	miR-144	9606	7mer-m8	2.6157	0.1621	27	9541 9544 9557 9593 9598 9601 9606 9646 9669 9708 9713 9733 9739 9807 9913 9925 9940 10181 28737 30538 43179 59538 60711 61853 185453 419612 1230840
SNHG31	miR-153	9606	8mer-1a	0.1222	0	6	9541 9544 9593 9601 9606 60711
SNHG31	miR-181	9606	7mer-1a	0.1698	0.0004	9	9541 9544 9557 9593 9598 9601 9606 60711 61853
SNHG31	miR-181	9606	7mer-1a	0.1698	0.0004	9	9541 9544 9557 9593 9598 9601 9606 60711 61853
SNHG31	miR-182	9606	7mer-1a	3.404	0.436	29	9365 9483 9541 9544 9557 9593 9598 9606 9615 9646 9669 9713 9796 9807 9823 10090 10116 10160 10181 27679 29078 30611 34839 59463 60711 61853 127582 185453 225400
SNHG31	miR-194	9606	7mer-m8	0.0475	0	5	9593 9598 9601 9606 61853
SNHG31	miR-203	9606	7mer-1a	0.8129	0	11	9483 9541 9544 9557 9593 9598 9601 9606 60711 127582 419612
SNHG31	miR-205	9606	7mer-1a	0.1437	0.0108	8	9541 9544 9557 9593 9598 9601 9606 60711
SNHG31	miR-21	9606	7mer-m8	0.1643	0	8	9541 9544 9557 9593 9601 9606 60711 61853
SNHG31	miR-214-5p	9606	7mer-1a	1.0386	0	12	9541 9544 9557 9593 9601 9606 10090 10116 27679 51337 60711 61853
SNHG31	miR-216	9606	7mer-m8	1.0469	0	12	9541 9544 9557 9593 9601 9606 10141 10160 34839 43179 60711 61853
SNHG31	miR-219	9606	7mer-1a	0.3552	0.0004	6	9593 9598 9601 9606 61853 143302
SNHG31	miR-22	9606	7mer-1a	0.1225	0	7	9541 9544 9557 9593 9598 9601 9606
SNHG31	miR-23	9606	7mer-1a	1.0301	0.0462	15	9483 9541 9544 9557 9593 9598 9601 9606 10141 10160 10181 27679 34839 60711 61853
SNHG31	miR-24	9606	8mer-1a	0.0214	0	4	9593 9598 9601 9606
SNHG31	miR-25-3p/32-5p/92-3p/363-3p	9606	7mer-m8	0.0095	0	2	9598 9606
SNHG31	miR-302	9606	7mer-1a	0.0734	0.0013	5	9593 9598 9601 9606 60711
SNHG31	miR-33	9606	7mer-1a	0.0475	0	5	9593 9598 9601 9606 61853
SNHG31	miR-338	9606	7mer-1a	0.9349	0	11	9541 9544 9557 9593 9598 9601 9606 9986 10036 60711 61853
SNHG31	miR-425	9606	7mer-1a	0.4649	0.0708	10	9541 9544 9557 9593 9598 9601 9606 30611 60711 61853
SNHG31	miR-802	9606	7mer-1a	2.7752	0.1259	22	9402 9541 9544 9557 9593 9598 9601 9606 9796 9986 10090 10116 27679 28737 42254 43179 59463 60711 61853 132908 143302 225400
DANCR	miR-10	9606	7mer-m8	0.6837	0	10	9541 9544 9557 9593 9598 9601 9606 60711 61853 79684
DANCR	miR-125	9606	7mer-m8	0.1698	0.0007	9	9541 9544 9557 9593 9598 9601 9606 60711 61853
DANCR	miR-133-3p.1	9606	7mer-m8	0.2587	0.001	10	9483 9541 9544 9557 9593 9598 9601 9606 60711 61853
DANCR	miR-135	9606	7mer-m8	2.0448	0	21	9402 9483 9541 9544 9557 9606 9685 9807 9913 9925 9940 10181 27679 30538 43179 59463 59538 60711 61853 132908 419612
DANCR	miR-140-3p	9606	7mer-1a	0.1698	0.0006	9	9541 9544 9557 9593 9598 9601 9606 60711 61853
DANCR	miR-183-5p.2	9606	7mer-m8	0.2869	0.0106	11	9483 9541 9544 9557 9593 9598 9601 9606 27679 60711 61853
DANCR	miR-19	9606	8mer-1a	0.2581	0	11	9483 9541 9544 9557 9593 9598 9601 9606 27679 60711 61853
DANCR	miR-199-1-5p	9606	7mer-1a	0.1698	0.0039	8	9541 9544 9557 9598 9601 9606 60711 61853
DANCR	miR-202	9606	7mer-1a	0.504	0	9	9541 9544 9557 9598 9601 9606 60711 61853 246437
DANCR	miR-203	9606	7mer-1a	0.6499	0	8	9593 9598 9601 9606 27679 43179 61853 246437
DANCR	miR-214-5p	9606	7mer-1a	0.4774	0	5	9593 9598 9606 9669 30611
DANCR	miR-214-5p	9606	7mer-m8	0.0214	0	4	9593 9598 9601 9606
DANCR	miR-216	9606	7mer-1a	0.0475	0	5	9593 9598 9601 9606 61853
DANCR	miR-216-5p	9606	8mer-1a	0.0475	0	5	9593 9598 9601 9606 61853
DANCR	miR-219	9606	7mer-1a	0.1698	0.0001	9	9541 9544 9557 9593 9598 9601 9606 60711 61853
DANCR	miR-221-3p/222	9606	7mer-1a	2.6452	0.195	30	9402 9483 9541 9544 9557 9593 9601 9606 9646 9685 9708 9713 9733 9739 9785 9796 9807 9823 9913 9925 9940 27679 29078 30611 59463 59538 60711 132908 143302 225400
DANCR	miR-221-3p/222	9606	7mer-m8	1.456	0.0072	17	9483 9541 9544 9557 9598 9606 9713 9823 9940 27679 29078 30538 30611 59538 60711 61853 419612
DANCR	miR-221-3p/222	9606	7mer-1a	0.7223	0.0208	12	9541 9544 9557 9593 9598 9601 9606 9796 30538 60711 61853 419612
DANCR	miR-24	9606	7mer-1a	0.2869	0	11	9483 9541 9544 9557 9593 9598 9601 9606 27679 60711 61853
DANCR	miR-27	9606	7mer-1a	0.2001	0	7	9483 9593 9598 9601 9606 27679 61853
DANCR	miR-33	9606	7mer-m8	0.1698	0	9	9541 9544 9557 9593 9598 9601 9606 60711 61853
DANCR	miR-338	9606	7mer-m8	0.79	0.1569	10	9593 9598 9601 9606 9785 9796 9807 9913 59538 60711
DANCR	miR-375	9606	7mer-1a	0.9982	0.0266	16	9402 9541 9544 9557 9593 9598 9601 9606 9733 9739 9796 9807 27679 60711 61853 132908
DANCR	miR-490	9606	7mer-1a	0.1698	0.0036	9	9541 9544 9557 9593 9598 9601 9606 60711 61853
DANCR	miR-7	9606	7mer-m8	0.2608	0	9	9483 9541 9544 9557 9598 9601 9606 27679 60711
DANCR	miR-7	9606	7mer-m8	0.1698	0	9	9541 9544 9557 9593 9598 9601 9606 60711 61853
SNHG8	miR-124	9606	7mer-m8	0.1481	0	9	9541 9544 9557 9593 9598 9601 9606 60711 61853
SNHG8	miR-24	9606	7mer-1a	0.1481	0	9	9541 9544 9557 9593 9598 9601 9606 60711 61853
SNHG8	miR-30	9606	7mer-1a	0.27	0	11	9483 9541 9544 9557 9593 9598 9601 9606 27679 60711 61853
SNHG8	miR-425	9606	7mer-m8	0.6939	0.0868	13	9483 9557 9593 9598 9601 9606 9733 9739 27679 30538 60711 61853 419612
SNHG27	miR-10	9606	7mer-m8	0.2247	0	7	9541 9544 9598 9606 27679 60711 61853
SNHG27	miR-128	9606	7mer-1a	0.248	0	7	9483 9541 9544 9606 27679 60711 61853
SNHG27	miR-129	9606	7mer-1a	0.0095	0	2	9598 9606
SNHG27	miR-140-5p	9606	7mer-m8	0.2413	0	8	9483 9541 9544 9557 9598 9606 60711 61853
SNHG27	miR-143	9606	7mer-1a	2.0174	0.0518	21	9402 9483 9541 9544 9557 9598 9606 9733 9796 9823 9913 29078 30538 30611 59463 59538 60711 61853 225400 246437 419612
SNHG27	miR-150	9606	7mer-1a	0.5239	0	6	9483 9598 9606 60711 61853 246437
SNHG27	miR-155	9606	7mer-m8	0.154	0	4	9598 9606 27679 61853
SNHG27	miR-181	9606	7mer-1a	0.2358	0.0006	7	9483 9541 9544 9557 9606 60711 61853
SNHG27	miR-182	9606	7mer-m8	0.7573	0.0648	9	9483 9541 9544 9598 9606 30611 60711 61853 246437
SNHG27	miR-21	9606	7mer-m8	1.0325	0	8	9541 9598 9606 9796 9807 10181 30611 60711
SNHG27	miR-21	9606	7mer-m8	0.2274	0	7	9483 9541 9544 9598 9606 27679 60711
SNHG27	miR-27	9606	7mer-1a	1.1436	0	14	9361 9483 9541 9544 9598 9606 9796 9807 27679 29078 59463 60711 61853 225400
SNHG27	miR-33	9606	7mer-1a	1.3332	0	13	9402 9483 9541 9544 9557 9598 9606 9785 9986 60711 61853 127582 1230840
SNHG27	miR-365	9606	7mer-m8	0.1364	0.0047	6	9541 9544 9598 9606 60711 61853
SNHG18	miR-1-3p/206	9606	7mer-m8	0.4834	0	6	9593 9598 9606 9986 61853 127582
SNHG18	miR-1-3p/206	9606	7mer-1a	0.0375	0	5	9593 9598 9601 9606 61853
SNHG18	miR-106-5p/17-5p/20-5p/93-5p/519	9606	7mer-m8	0.1994	0	10	9541 9544 9557 9593 9598 9601 9606 27679 60711 61853
SNHG18	miR-126-3p	9606	7mer-1a	0.0375	0	6	9593 9598 9601 9606 61853 246437
SNHG18	miR-130-3p/301-3p	9606	7mer-m8	0.1994	0	10	9541 9544 9557 9593 9598 9601 9606 27679 60711 61853
SNHG18	miR-140-3p	9606	7mer-m8	1.3119	0.0291	13	9483 9541 9544 9557 9593 9598 9601 9606 10090 13735 27679 55534 60711
SNHG18	miR-143	9606	7mer-1a	1.597	0	15	9315 9483 9541 9544 9557 9593 9598 9601 9606 9615 13616 27679 30611 60711 185453
SNHG18	miR-193-5p	9606	8mer-1a	0.0375	0	5	9593 9598 9601 9606 61853
SNHG18	miR-218	9606	7mer-1a	1.2915	0	14	9483 9541 9544 9557 9593 9598 9601 9606 9646 9708 9978 10090 27679 60711
SNHG18	miR-26	9606	7mer-m8	0.2007	NA	10	9483 9541 9544 9557 9593 9598 9601 9606 60711 61853
SNHG18	miR-383	9606	8mer-1a	1.3658	0.0782	26	9402 9483 9541 9544 9557 9593 9598 9601 9606 9685 9733 9739 9796 9807 9823 9913 9925 9940 27679 29078 30538 59463 60711 61853 132908 419612
SNHG18	miR-802	9606	7mer-1a	0.2274	0.0005	11	9483 9541 9544 9557 9593 9598 9601 9606 27679 60711 61853
SNHG5	miR-132	9606	7mer-m8	0.1481	0.0002	8	9541 9544 9557 9598 9601 9606 60711 61853
SNHG5	miR-150	9606	7mer-1a	0.89	0	11	9483 9593 9598 9601 9606 9733 9739 27679 29078 30611 225400
SNHG5	miR-155	9606	8mer-1a	0.0209	0	8	9541 9544 9557 9593 9598 9601 9606 60711
SNHG5	miR-181	9606	7mer-m8	0.27	0.0004	11	9483 9541 9544 9557 9593 9598 9601 9606 27679 60711 61853
SNHG5	miR-183-5p.2	9606	7mer-m8	0.9594	0.049	13	9541 9544 9557 9593 9598 9601 9606 9733 9739 9796 10160 60711 61853
SNHG5	miR-23	9606	7mer-m8	0	0	2	9593 9606
SNHG5	miR-26	9606	7mer-m8	0.2388	NA	10	9541 9544 9557 9593 9598 9601 9606 27679 60711 61853
SNHG32	miR-130-3p/301-3p	9606	7mer-1a	0.6712	0	11	9541 9544 9557 9593 9598 9601 9606 9807 27679 30611 61853
SNHG32	miR-132	9606	7mer-m8	0.0394	0	5	9593 9598 9601 9606 61853
SNHG32	miR-150	9606	7mer-1a	0.2202	0	9	9541 9544 9557 9593 9598 9601 9606 27679 60711
SNHG32	miR-18	9606	7mer-1a	0.1384	0	7	9541 9544 9557 9601 9606 60711 61853
SNHG32	miR-18	9606	7mer-m8	0.0411	0	3	9598 9601 9606
SNHG32	miR-19	9606	7mer-1a	0.1481	0	9	9541 9544 9557 9593 9598 9601 9606 60711 61853
SNHG32	miR-199-1-5p	9606	8mer-1a	0.1481	0.0034	9	9541 9544 9557 9593 9598 9601 9606 60711 61853
SNHG32	miR-216	9606	7mer-m8	1.3252	0	21	9402 9483 9541 9544 9557 9593 9598 9601 9606 9733 9739 9807 9913 9925 9940 27679 43179 59538 60711 61853 132908
SNHG32	miR-223	9606	7mer-m8	5.5814	0.4615	45	9365 9371 9402 9593 9598 9601 9606 9646 9669 9685 9713 9733 9739 9785 9796 9807 9913 9925 9940 9978 9986 10036 10090 10116 10141 10160 10181 28737 29078 30538 30611 34839 42254 43179 59463 59538 61853 79684 127582 132908 143302 185453 225400 419612 1230840
SNHG32	miR-29	9606	7mer-m8	0.2206	0	8	9483 9541 9544 9557 9598 9606 60711 61853
SNHG32	miR-33	9606	7mer-m8	0.0629	0	4	9598 9601 9606 61853
SNHG32	miR-338	9606	7mer-1a	0.2257	0	9	9483 9541 9544 9557 9593 9598 9601 9606 61853
SNHG26	miR-142-3p.2	9606	7mer-1a	0.0043	0	3	9593 9598 9606
SNHG26	miR-148	9606	7mer-m8	0.6304	0.0252	12	9483 9541 9544 9557 9593 9598 9606 9615 9646 9708 60711 61853
SNHG26	miR-193	9606	7mer-m8	0.4678	0.0332	10	9541 9544 9557 9593 9598 9601 9606 59463 61853 225400
SNHG26	miR-26	9606	7mer-1a	0.1791	NA	7	9483 9593 9598 9601 9606 27679 61853
SNHG26	miR-34-5p/449-5p	9606	7mer-1a	0.1994	0	10	9541 9544 9557 9593 9598 9601 9606 27679 60711 61853
SNHG26	miR-455-3p	9606	7mer-1a	3.2019	0.3839	30	9402 9483 9541 9544 9557 9593 9598 9606 9615 9669 9708 9913 9925 9940 9978 9986 10029 10141 27679 28737 29078 30611 34839 43179 59463 59538 60711 61853 79684 132908
SNHG26	miR-802	9606	7mer-m8	0.2274	0.0005	11	9483 9541 9544 9557 9593 9598 9601 9606 27679 60711 61853
SNHG15	miR-141-3p/200a-3p	9606	7mer-m8	0.6296	0.0054	10	9541 9544 9557 9593 9598 9601 9606 9796 9807 61853
SNHG15	miR-18	9606	8mer-1a	0.9001	0	14	9483 9541 9544 9557 9593 9598 9601 9606 9807 10181 30611 60711 127582 246437
SNHG15	miR-24	9606	7mer-m8	0.6893	0.095	10	9541 9544 9557 9593 9598 9601 9606 34839 60711 61853
SNHG15	miR-24	9606	7mer-m8	0.2385	0.028	9	9541 9544 9557 9593 9598 9601 9606 60711 61853
SNHG15	miR-33	9606	7mer-1a	0.2128	0	8	9541 9544 9557 9593 9598 9606 60711 61853
SNHG15	miR-338	9606	8mer-1a	0.5946	0	4	9598 9606 10029 10090
SNHG15	miR-490	9606	7mer-m8	0.3628	0	11	9483 9541 9544 9557 9593 9598 9601 9606 27679 60711 61853
SNHG6	let-7-5p	9606	7mer-1a	0.907	0	12	9593 9598 9601 9606 9646 9913 9925 9940 30611 59538 61853 185453
SNHG6	miR-139	9606	7mer-1a	0.2274	0.0402	11	9483 9541 9544 9557 9593 9598 9601 9606 27679 60711 61853
SNHG6	miR-181	9606	7mer-m8	2.8438	0.2255	27	9371 9483 9541 9544 9557 9593 9598 9601 9606 9685 9785 9796 9823 9913 9925 9940 10036 10141 10160 27679 34839 51337 59538 60711 61853 185453 246437
SNHG6	miR-26	9606	7mer-m8	0.1134	NA	7	9557 9593 9598 9601 9606 60711 61853
SNHG7	miR-125	9606	7mer-m8	0.1364	0.0005	5	9557 9598 9601 9606 61853
SNHG7	miR-133-3p.1	9606	7mer-m8	0.2869	0.0012	10	9483 9541 9544 9557 9598 9601 9606 27679 60711 61853
SNHG7	miR-138	9606	7mer-1a	0.2691	0.0041	10	9541 9544 9557 9593 9598 9601 9606 9615 60711 61853
SNHG7	miR-138	9606	7mer-m8	0.1698	0.0048	10	9541 9544 9557 9593 9598 9601 9606 9615 60711 61853
SNHG7	miR-140-3p	9606	7mer-1a	0.2869	0.0014	10	9483 9541 9544 9557 9598 9601 9606 27679 60711 61853
SNHG7	miR-146	9606	7mer-m8	0.033	0	2	9601 9606
SNHG7	miR-193	9606	7mer-m8	0.0156	0	3	9593 9601 9606
SNHG7	miR-193-5p	9606	7mer-m8	0.1229	0	2	9483 9606
SNHG7	miR-199-1-5p	9606	7mer-1a	0.5651	0.0197	12	9483 9541 9544 9557 9593 9598 9601 9606 27679 30611 60711 61853
SNHG7	miR-203-3p.2	9606	7mer-m8	0.4783	0	7	9483 9598 9601 9606 27679 30611 61853
SNHG7	miR-34-5p/449-5p	9606	8mer-1a	0.1698	0.0005	8	9541 9544 9557 9598 9601 9606 60711 61853
SNHG1	miR-122	9606	7mer-1a	1.249	0	17	9402 9483 9557 9593 9598 9601 9606 9733 9739 9796 9823 27679 30538 60711 61853 132908 419612
SNHG1	miR-129	9606	7mer-1a	0.1698	0	9	9541 9544 9557 9593 9598 9601 9606 60711 61853
SNHG1	miR-129-3p	9606	7mer-m8	0.1698	0.0017	9	9541 9544 9557 9593 9598 9601 9606 60711 61853
SNHG1	miR-141-3p/200a-3p	9606	7mer-1a	0.0475	0	5	9593 9598 9601 9606 61853
SNHG1	miR-143	9606	7mer-1a	1.9161	0.0144	23	9483 9541 9544 9557 9593 9598 9601 9606 9646 9669 9708 9713 9733 9739 9785 27679 30538 43179 59463 60711 61853 127582 225400
SNHG1	miR-153	9606	7mer-1a	0.0475	0	5	9593 9598 9601 9606 61853
SNHG1	miR-18	9606	7mer-m8	1.6604	0.0562	20	9402 9541 9544 9557 9593 9598 9601 9606 9685 9796 9807 9986 27679 29078 30538 60711 61853 132908 143302 419612
SNHG1	miR-182	9606	7mer-m8	0.1225	0.0054	7	9541 9544 9557 9593 9598 9601 9606
SNHG1	miR-193-5p	9606	8mer-1a	0.961	0	13	9483 9541 9544 9557 9593 9598 9601 9606 9685 10181 27679 60711 61853
SNHG1	miR-199	9606	8mer-1a	0.1698	0	9	9541 9544 9557 9593 9598 9601 9606 60711 61853
SNHG1	miR-199-1-5p	9606	7mer-m8	0.1538	0.0064	8	9541 9544 9593 9598 9601 9606 60711 61853
SNHG1	miR-203-3p.2	9606	7mer-m8	0.0475	0	5	9593 9598 9601 9606 61853
SNHG1	miR-205	9606	7mer-1a	0.1698	0.0137	9	9541 9544 9557 9593 9598 9601 9606 60711 61853
SNHG10	miR-105/291-3p	9606	7mer-1a	1.0828	0.0022	16	9402 9541 9544 9557 9593 9598 9601 9606 9646 9713 9785 27679 60711 61853 127582 132908
SNHG10	miR-124	9606	7mer-m8	0.1481	0	9	9541 9544 9557 9593 9598 9601 9606 60711 61853
SNHG10	miR-150	9606	7mer-1a	0.27	0	11	9483 9541 9544 9557 9593 9598 9601 9606 27679 60711 61853
SNHG10	miR-150	9606	7mer-m8	0.1481	0	9	9541 9544 9557 9593 9598 9601 9606 60711 61853
SNHG10	miR-183-5p.2	9606	7mer-m8	0	0	2	9606 43179
SNHG10	miR-217	9606	7mer-m8	0.0045	0	3	9593 9598 9606
SNHG10	miR-24	9606	7mer-1a	0.2587	0	10	9483 9541 9544 9557 9593 9598 9601 9606 27679 61853
SNHG10	miR-24	9606	7mer-1a	0.27	0	11	9483 9541 9544 9557 9593 9598 9601 9606 27679 60711 61853
SNHG10	miR-29	9606	7mer-1a	0.2388	0	10	9541 9544 9557 9593 9598 9601 9606 27679 60711 61853
SNHG10	miR-551	9606	7mer-1a	0	0	1	9606
MEG8	let-7-5p	9606	8mer-1a	0.0045	0	3	9593 9598 9606
MEG8	miR-1-3p/206	9606	7mer-m8	0.1481	0	10	9541 9544 9557 9598 9601 9606 29078 59463 60711 61853
MEG8	miR-1-3p/206	9606	7mer-1a	0.0209	0	4	9593 9598 9601 9606
MEG8	miR-10	9606	8mer-1a	0	0	1	9606
MEG8	miR-103-3p/107	9606	7mer-m8	0.8906	0	15	9593 9598 9601 9606 9733 9739 9796 9807 9913 9925 9940 29078 30538 59538 419612
MEG8	miR-106-5p/17-5p/20-5p/93-5p/519	9606	7mer-m8	0.1481	0	8	9541 9544 9557 9598 9601 9606 60711 61853
MEG8	miR-106-5p/17-5p/20-5p/93-5p/519	9606	7mer-m8	0.0394	0	5	9593 9598 9601 9606 61853
MEG8	miR-122	9606	7mer-1a	0.1296	0	8	9541 9544 9557 9593 9598 9601 9606 60711
MEG8	miR-128	9606	7mer-m8	0.2152	0	8	9541 9544 9593 9601 9606 27679 60711 61853
MEG8	miR-129	9606	7mer-1a	0.1184	0	6	9541 9544 9557 9598 9601 9606
MEG8	miR-130-3p/301-3p	9606	7mer-m8	0.1296	0	8	9541 9544 9557 9593 9598 9601 9606 60711
MEG8	miR-130-3p/301-3p	9606	7mer-1a	0.1036	0	5	9541 9544 9557 9606 60711
MEG8	miR-130-3p/301-3p	9606	7mer-m8	0.1481	0	9	9541 9544 9557 9593 9598 9601 9606 60711 61853
MEG8	miR-132	9606	7mer-m8	1.5547	0.0133	14	9593 9598 9601 9606 9733 9739 10036 10090 10181 27679 30611 51337 59538 61853
MEG8	miR-132	9606	8mer-1a	1.0274	0	22	9541 9544 9557 9593 9598 9601 9606 9685 9733 9739 9796 9807 9913 9925 9940 27679 30538 59538 60711 61853 143302 419612
MEG8	miR-132	9606	7mer-1a	0.2531	0.0026	6	9593 9598 9601 9606 61853 246437
MEG8	miR-132	9606	7mer-m8	0.1296	0.0001	8	9541 9544 9557 9593 9598 9601 9606 60711
MEG8	miR-132	9606	7mer-m8	0.1318	0.0001	8	9541 9544 9557 9593 9598 9606 60711 61853
MEG8	miR-133	9606	7mer-1a	0.2191	0.0012	5	9593 9598 9606 9685 419612
MEG8	miR-133	9606	8mer-1a	0.237	0	10	9483 9541 9544 9557 9593 9598 9601 9606 60711 61853
MEG8	miR-133-3p.1	9606	7mer-1a	0.237	0.0009	10	9483 9541 9544 9557 9593 9598 9601 9606 60711 61853
MEG8	miR-137	9606	8mer-1a	2.176	0.0421	26	9483 9541 9544 9557 9593 9598 9601 9606 9646 9669 9733 9785 9807 9925 9940 10181 27679 30538 30611 42254 59538 60711 61853 132908 419612 1230840
MEG8	miR-137	9606	8mer-1a	0.0142	0	2	9598 9606
MEG8	miR-138	9606	7mer-m8	0.4755	0.0195	10	9541 9544 9557 9598 9601 9606 27679 30611 60711 61853
MEG8	miR-139	9606	7mer-1a	0.6356	0.0635	11	9541 9544 9557 9598 9601 9606 27679 29078 60711 61853 225400
MEG8	miR-140	9606	7mer-1a	1.2046	0.0527	12	9371 9541 9544 9557 9593 9601 9606 9713 9986 43179 60711 127582
MEG8	miR-140-3p	9606	8mer-1a	1.2369	0.0248	25	9483 9541 9544 9557 9593 9598 9601 9606 9615 9646 9669 9685 9708 9713 9733 9739 9807 9925 9940 9978 10181 59538 60711 61853 1230840
MEG8	miR-140-3p	9606	7mer-m8	0.8462	0.0098	15	9483 9541 9544 9557 9593 9598 9601 9606 9615 9708 9713 9739 27679 61853 127582
MEG8	miR-140-3p	9606	7mer-m8	1.4894	0.0418	17	9541 9544 9557 9598 9601 9606 9615 9646 9685 9733 9785 34839 43179 59538 60711 61853 127582
MEG8	miR-141-3p/200a-3p	9606	7mer-m8	0.5067	0.0038	11	9483 9541 9544 9557 9598 9601 9606 27679 30611 60711 61853
MEG8	miR-141-3p/200a-3p	9606	7mer-m8	0.6035	0.005	12	9483 9541 9544 9557 9593 9598 9606 27679 30538 60711 61853 419612
MEG8	miR-142	9606	7mer-m8	1.4538	0	16	9483 9593 9598 9601 9606 9615 9669 9685 9708 9913 9925 9940 27679 30611 59538 246437
MEG8	miR-142	9606	7mer-1a	0.0394	0	5	9593 9598 9601 9606 61853
MEG8	miR-142-3p.2	9606	7mer-m8	0.9703	0	11	9483 9593 9598 9601 9606 9615 9669 9685 9708 27679 30611
MEG8	miR-142-3p.2	9606	7mer-1a	0.1936	0	7	9483 9593 9598 9601 9606 27679 61853
MEG8	miR-142-3p.2	9606	7mer-m8	0.1481	0	9	9541 9544 9557 9593 9598 9601 9606 60711 61853
MEG8	miR-143	9606	7mer-1a	0.1296	0	7	9541 9544 9557 9598 9601 9606 60711
MEG8	miR-148	9606	8mer-1a	0.7388	0	16	9483 9541 9544 9557 9593 9598 9601 9606 9669 9739 9807 9986 10036 27679 60711 61853
MEG8	miR-148	9606	8mer-1a	0.8675	0	14	9541 9544 9557 9593 9598 9601 9606 9733 9739 9796 9807 9913 27679 60711
MEG8	miR-15-5p/16-5p	9606	7mer-m8	0.64	0.0496	10	9541 9544 9557 9593 9598 9601 9606 9978 60711 61853
MEG8	miR-150	9606	7mer-m8	0.27	0	11	9483 9541 9544 9557 9593 9598 9601 9606 27679 60711 61853
MEG8	miR-150	9606	7mer-m8	0.27	0	11	9483 9541 9544 9557 9593 9598 9601 9606 27679 60711 61853
MEG8	miR-150	9606	7mer-m8	0.0045	0	3	9593 9598 9606
MEG8	miR-1662	9606	7mer-m8	0.1342	0	8	9541 9544 9593 9598 9601 9606 60711 61853
MEG8	miR-18	9606	7mer-m8	0.2202	0.0026	9	9541 9544 9557 9593 9598 9601 9606 27679 60711
MEG8	miR-19	9606	7mer-m8	0.2388	0	10	9541 9544 9557 9593 9598 9601 9606 27679 60711 61853
MEG8	miR-19	9606	7mer-m8	0.4024	0	10	9541 9544 9557 9593 9598 9601 9606 30611 60711 61853
MEG8	miR-19	9606	7mer-m8	0.237	0	10	9483 9541 9544 9557 9593 9598 9601 9606 60711 61853
MEG8	miR-193-5p	9606	8mer-1a	0.9234	0	15	9541 9544 9557 9593 9598 9601 9606 9615 9646 9669 9685 9708 27679 60711 61853
MEG8	miR-193-5p	9606	7mer-1a	0.27	0	11	9483 9541 9544 9557 9593 9598 9601 9606 27679 60711 61853
MEG8	miR-194	9606	7mer-m8	2.2054	0	22	9371 9483 9541 9544 9557 9593 9598 9601 9606 9669 9733 9739 9796 9823 9913 10141 27679 30538 30611 60711 61853 419612
MEG8	miR-194	9606	7mer-m8	1.2895	0	19	9541 9544 9557 9593 9598 9601 9606 9685 9733 9739 9807 9913 9925 9940 27679 59538 60711 61853 143302
MEG8	miR-199-1-5p	9606	7mer-1a	0.3897	0.0121	7	9593 9598 9601 9606 9669 9685 61853
MEG8	miR-205	9606	7mer-m8	0.4614	0	10	9541 9544 9557 9593 9598 9601 9606 60711 61853 246437
MEG8	miR-205	9606	7mer-1a	0.0394	0	5	9593 9598 9601 9606 61853
MEG8	miR-216	9606	7mer-m8	0.8613	0	7	9483 9593 9598 9606 9785 10160 27679
MEG8	miR-216	9606	8mer-1a	0.5719	0	13	9541 9544 9557 9593 9598 9601 9606 9986 30611 34839 59538 60711 61853
MEG8	miR-216-5p	9606	7mer-1a	1.29	0	13	9541 9544 9557 9593 9598 9601 9606 9986 30611 34839 59538 60711 61853
MEG8	miR-216-5p	9606	7mer-m8	0.1481	0	8	9541 9544 9557 9598 9601 9606 60711 61853
MEG8	miR-216-5p	9606	7mer-m8	0.1296	0	8	9541 9544 9557 9593 9598 9601 9606 60711
MEG8	miR-217	9606	7mer-1a	0.1133	0	7	9541 9544 9557 9593 9598 9606 60711
MEG8	miR-218	9606	7mer-m8	0.2536	0	10	9483 9541 9544 9557 9593 9598 9606 27679 60711 61853
MEG8	miR-221-3p/222	9606	7mer-m8	0.2561	0	10	9483 9541 9544 9593 9598 9601 9606 27679 60711 61853
MEG8	miR-24	9606	7mer-1a	2.8616	0.039	30	9361 9541 9544 9557 9593 9601 9606 9615 9646 9713 9733 9739 9796 9807 9913 9925 9940 10029 10036 10090 10116 29078 30538 30611 51337 59463 59538 61853 79684 419612
MEG8	miR-25-3p/32-5p/92-3p/363-3p	9606	7mer-m8	0.0336	0	4	9593 9601 9606 61853
MEG8	miR-27	9606	7mer-1a	1.4547	0.0162	19	9483 9541 9544 9557 9593 9598 9601 9606 9615 9646 9685 9708 9733 9739 27679 30611 43179 60711 61853
MEG8	miR-27	9606	7mer-1a	0.237	0	10	9483 9541 9544 9557 9593 9598 9601 9606 60711 61853
MEG8	miR-302	9606	7mer-m8	0.3839	0.0212	9	9541 9544 9557 9593 9598 9601 9606 30611 60711
MEG8	miR-31	9606	7mer-m8	0.0142	0	2	9598 9606
MEG8	miR-338	9606	8mer-1a	1.3613	0	24	9402 9541 9544 9557 9593 9598 9601 9606 9615 9646 9685 9708 9713 9785 9796 9807 10029 10036 10090 10116 30611 60711 61853 132908
MEG8	miR-34-5p/449-5p	9606	7mer-m8	4.7753	0.7297	42	9365 9402 9483 9541 9544 9557 9593 9598 9601 9606 9615 9685 9708 9713 9733 9796 9807 9823 9913 9925 9940 9978 9986 10036 10090 10141 10160 10181 27679 30538 30611 34839 43179 51337 59538 60711 61853 79684 132908 143302 419612 1230840
MEG8	miR-383	9606	7mer-1a	0.2202	0.005	8	9541 9544 9557 9598 9601 9606 27679 60711
MEG8	miR-425	9606	7mer-m8	0.2275	0	6	9593 9598 9601 9606 61853 127582
MEG8	miR-425	9606	7mer-1a	0.0045	0	3	9593 9598 9606
MEG8	miR-455	9606	7mer-m8	1.9716	0.2614	18	9593 9598 9601 9606 9685 9733 9739 9796 10036 10090 10181 27679 30538 30611 51337 59538 61853 419612
MEG8	miR-7	9606	7mer-1a	1.3569	0.1026	11	9402 9593 9598 9601 9606 9685 9796 10029 27679 59538 61853
MEG8	miR-7	9606	7mer-1a	1.8103	0.1026	16	9365 9541 9544 9557 9593 9598 9601 9606 10090 10116 10141 10181 34839 51337 60711 61853
MEG8	miR-7	9606	7mer-1a	1.39	0.1026	11	9402 9598 9601 9606 10141 27679 30611 60711 61853 79684 132908
MEG8	miR-7	9606	7mer-1a	1.5196	0.1026	18	9483 9557 9593 9598 9601 9606 9615 9646 9713 9807 9913 9940 27679 29078 30611 59463 60711 132908
MEG8	miR-7	9606	8mer-1a	0.0394	0	15	9541 9544 9557 9593 9598 9601 9606 9733 9925 9940 29078 30611 60711 61853 246437
SNHG21	miR-101	9606	7mer-m8	0.1439	0	6	9483 9593 9598 9601 9606 61853
SNHG21	miR-101	9606	7mer-m8	0.0247	0	3	9593 9601 9606
SNHG21	miR-105/291-3p	9606	7mer-1a	1.2609	0.0038	18	9402 9541 9544 9557 9593 9598 9601 9606 9785 9807 9913 9925 9940 30611 59538 60711 127582 185453
SNHG21	miR-129	9606	7mer-1a	0.5153	0	11	9483 9541 9544 9557 9593 9598 9601 9606 60711 61853 1230840
SNHG21	miR-138	9606	7mer-m8	1.4687	0.098	21	9402 9483 9541 9544 9557 9593 9598 9601 9606 9708 9713 9823 9913 9940 9986 30611 59538 60711 61853 132908 419612
SNHG21	miR-140	9606	7mer-m8	0.9994	0.0147	15	9361 9483 9541 9544 9557 9593 9598 9601 9606 9669 9796 9807 30611 60711 61853
SNHG21	miR-141-3p/200a-3p	9606	7mer-m8	0.5683	0.0046	7	9483 9593 9598 9601 9606 10029 61853
SNHG21	miR-141-3p/200a-3p	9606	7mer-m8	0.2007	0.0009	10	9483 9541 9544 9557 9593 9598 9601 9606 60711 61853
SNHG21	miR-203-3p.2	9606	7mer-m8	0.2243	0	10	9483 9541 9544 9557 9593 9601 9606 27679 60711 61853
SNHG21	miR-205	9606	7mer-m8	1.4007	0	21	9483 9541 9544 9557 9593 9598 9601 9606 9733 9739 9807 9913 9925 9940 10141 10160 30538 60711 61853 246437 419612
SNHG21	miR-214-5p	9606	7mer-1a	1.7139	0	22	9365 9483 9541 9544 9557 9593 9598 9601 9606 9685 9713 9733 9739 9807 9913 9925 9940 10036 43179 59538 60711 61853
SNHG21	miR-216	9606	8mer-1a	2.3018	0	24	9365 9483 9541 9544 9557 9593 9598 9601 9606 9615 9685 9733 9739 9807 10116 10160 30538 51337 60711 61853 79684 246437 419612 1230840
SNHG21	miR-216-5p	9606	7mer-1a	2.3018	0.0642	24	9365 9483 9541 9544 9557 9593 9598 9601 9606 9615 9685 9733 9739 9807 9823 10116 10160 30538 60711 61853 79684 246437 419612 1230840
SNHG21	miR-216-5p	9606	7mer-m8	0.0402	0	5	9593 9598 9601 9606 61853
SNHG21	miR-217	9606	7mer-1a	0.6945	0	13	9361 9483 9541 9544 9557 9593 9598 9601 9606 9796 9807 60711 61853
SNHG21	miR-218	9606	8mer-1a	0.0999	0	7	9557 9593 9598 9601 9606 10036 61853
SNHG21	miR-23	9606	7mer-1a	0.692	0.0305	13	9483 9541 9544 9557 9593 9601 9606 9785 27679 60711 61853 127582 1230840
SNHG21	miR-365	9606	7mer-1a	2.0442	0	28	9402 9483 9541 9544 9557 9593 9598 9601 9606 9685 9713 9733 9739 9796 9807 9913 9925 9940 10029 10036 30538 30611 51337 59538 60711 61853 79684 419612
SNHG9	miR-184	9606	7mer-m8	0.0465	0	3	9598 9606 61853
SNHG9	miR-199-1-5p	9606	7mer-m8	0.2094	0.01	7	9483 9541 9544 9557 9598 9606 61853
SNHG19	miR-137	9606	8mer-1a	2.6733	0.1484	29	9483 9541 9544 9557 9593 9598 9601 9606 9615 9646 9708 9713 9733 9739 9807 10090 10116 10141 27679 29078 34839 60711 61853 79684 127582 132908 185453 225400 246437
SNHG19	miR-24	9606	8mer-1a	0.0045	0	3	9593 9598 9606
SNHG19	miR-551	9606	7mer-1a	0.1066	0	5	9593 9601 9606 27679 61853
SNHG29	miR-1-3p/206	9606	7mer-m8	0.5443	0	11	9483 9541 9544 9557 9593 9598 9601 9606 9796 27679 60711
SNHG29	miR-122	9606	7mer-1a	1.2188	0	11	9483 9541 9544 9557 9593 9598 9601 9606 27679 59894 60711
SNHG29	miR-124	9606	7mer-m8	0.0776	0	4	9593 9598 9606 27679
SNHG29	miR-138	9606	7mer-1a	2.3293	0.1705	22	9305 9371 9483 9541 9544 9557 9593 9598 9601 9606 9615 9823 9913 9925 9940 13616 27679 30538 30611 59538 61853 419612
SNHG29	miR-138	9606	7mer-m8	0.27	0.0093	10	9483 9541 9544 9557 9598 9601 9606 27679 60711 61853
SNHG29	miR-139	9606	7mer-m8	0.2485	0	9	9483 9544 9557 9593 9598 9601 9606 27679 60711
SNHG29	miR-140	9606	7mer-m8	1.944	0.1771	15	9371 9593 9598 9606 9733 9739 9785 10029 10090 10116 10141 60711 61853 79684 127582
SNHG29	miR-140-3p	9606	7mer-1a	0.2202	0.0009	9	9541 9544 9557 9593 9598 9601 9606 27679 60711
SNHG29	miR-140-3p	9606	7mer-m8	0.1342	0.0004	8	9541 9544 9593 9598 9601 9606 60711 61853
SNHG29	miR-141-3p/200a-3p	9606	7mer-m8	1.2042	0.0202	11	9483 9593 9598 9601 9606 9646 9708 9713 42254 43179 61853
SNHG29	miR-143	9606	7mer-1a	0.1936	0	7	9483 9593 9598 9601 9606 27679 61853
SNHG29	miR-1662	9606	7mer-m8	0.4882	0	11	9483 9541 9544 9557 9593 9598 9601 9606 27679 30611 60711
SNHG29	miR-192-5p/215	9606	7mer-m8	0.2464	0.0235	9	9483 9541 9544 9593 9601 9606 27679 60711 61853
SNHG29	miR-199-1-5p	9606	7mer-m8	0.0045	0	3	9593 9598 9606
SNHG29	miR-212	9606	7mer-1a	1.7802	0.0008	22	9402 9483 9541 9544 9557 9593 9598 9601 9606 9796 9807 9823 9978 9986 27679 29078 30538 59463 60711 61853 132908 419612
SNHG29	miR-217	9606	7mer-m8	1.3798	0.2055	20	9541 9544 9557 9593 9598 9601 9606 9733 9739 9807 9823 9913 9925 9940 27679 59538 60711 61853 127582 185453
SNHG29	miR-219	9606	7mer-1a	0.237	0.0002	10	9483 9541 9544 9557 9593 9598 9601 9606 60711 61853
SNHG29	miR-22	9606	7mer-m8	0.27	0.0316	11	9483 9541 9544 9557 9593 9598 9601 9606 27679 60711 61853
SNHG29	miR-22	9606	7mer-m8	0.8678	0.1203	13	9483 9541 9544 9557 9593 9598 9601 9606 9978 9986 27679 60711 61853
SNHG29	miR-31	9606	7mer-1a	0.4024	0	11	9541 9544 9557 9593 9598 9601 9606 9646 30611 60711 61853
SNHG29	miR-34-5p/449-5p	9606	7mer-1a	1.6657	0	17	9541 9544 9557 9593 9598 9601 9606 9669 9796 9807 9823 10160 34839 60711 61853 127582 1230840
SNHG29	miR-383-5p.2	9606	7mer-m8	0.27	0	11	9483 9541 9544 9557 9593 9598 9601 9606 27679 60711 61853
SNHG29	miR-455-5p	9606	7mer-m8	1.0521	0	15	9483 9541 9544 9557 9593 9598 9601 9606 9807 27679 30611 60711 61853 127582 1230840
SNHG29	miR-455-5p	9606	7mer-1a	0.0209	0	4	9593 9598 9601 9606
SNHG16	let-7-5p	9606	7mer-m8	0.164	0	8	9541 9557 9593 9598 9601 9606 60711 61853
SNHG16	miR-10	9606	7mer-m8	0.2413	0	9	9483 9541 9544 9557 9593 9598 9606 60711 61853
SNHG16	miR-101-3p.2	9606	7mer-1a	0.0214	0	4	9593 9598 9601 9606
SNHG16	miR-105/291-3p	9606	7mer-m8	0.2869	0.0001	11	9483 9541 9544 9557 9593 9598 9601 9606 27679 60711 61853
SNHG16	miR-106-5p/17-5p/20-5p/93-5p/519	9606	7mer-m8	0.2869	0	11	9483 9541 9544 9557 9593 9598 9601 9606 27679 60711 61853
SNHG16	miR-122	9606	7mer-1a	0	0	1	9606
SNHG16	miR-124-3p.1	9606	7mer-m8	0	0	1	9606
SNHG16	miR-128	9606	7mer-m8	0.1698	0	8	9541 9544 9557 9598 9601 9606 60711 61853
SNHG16	miR-132	9606	7mer-m8	0.2234	0.0003	6	9598 9601 9606 27679 60711 61853
SNHG16	miR-132	9606	7mer-m8	0.1351	0.0002	5	9598 9601 9606 60711 61853
SNHG16	miR-140	9606	7mer-1a	0.1698	0	8	9541 9544 9557 9598 9601 9606 60711 61853
SNHG16	miR-140-5p	9606	7mer-m8	1.1969	0.1334	10	9483 9593 9598 9601 9606 9986 61853 127582 246437 1230840
SNHG16	miR-141-3p/200a-3p	9606	7mer-m8	0.1437	0.0005	8	9541 9544 9557 9593 9598 9601 9606 60711
SNHG16	miR-142	9606	7mer-1a	0.1538	0	8	9541 9544 9593 9598 9601 9606 60711 61853
SNHG16	miR-143	9606	7mer-1a	0.9611	0	13	9483 9541 9544 9557 9593 9598 9601 9606 27679 30611 51337 60711 61853
SNHG16	miR-146	9606	7mer-m8	0.2869	0.012	11	9483 9541 9544 9557 9593 9598 9601 9606 27679 60711 61853
SNHG16	miR-15-5p/16-5p	9606	8mer-1a	0.7714	0	13	9402 9544 9557 9593 9598 9601 9606 9796 9807 10090 60711 61853 132908
SNHG16	miR-18	9606	7mer-1a	0.1437	0	8	9541 9544 9557 9593 9598 9601 9606 60711
SNHG16	miR-182	9606	7mer-m8	1.2836	0.1139	17	9541 9544 9557 9593 9598 9601 9606 9615 9646 9669 9685 9708 9713 9807 30611 60711 61853
SNHG16	miR-183	9606	7mer-m8	0.0475	0	5	9593 9598 9601 9606 61853
SNHG16	miR-183-5p.2	9606	7mer-m8	0.0475	0	5	9593 9598 9601 9606 61853
SNHG16	miR-19	9606	7mer-1a	0.8683	0	14	9483 9541 9544 9557 9593 9598 9601 9606 9615 9646 9807 27679 60711 61853
SNHG16	miR-190	9606	7mer-m8	0.1379	0	7	9541 9557 9593 9598 9601 9606 60711
SNHG16	miR-193	9606	7mer-1a	0.8823	0	5	9598 9606 10181 30611 43179
SNHG16	miR-193-5p	9606	7mer-m8	0.0214	0	4	9593 9598 9601 9606
SNHG16	miR-193-5p	9606	7mer-1a	0.0095	0	2	9598 9606
SNHG16	miR-196	9606	7mer-m8	0.1437	0	8	9541 9544 9557 9593 9598 9601 9606 60711
SNHG16	miR-205	9606	8mer-1a	0.1698	0	9	9541 9544 9557 9593 9598 9601 9606 60711 61853
SNHG16	miR-212	9606	7mer-1a	0.5119	0	8	9483 9593 9598 9601 9606 9807 27679 61853
SNHG16	miR-212	9606	7mer-m8	1.0202	0	12	9541 9544 9557 9593 9598 9601 9606 9807 30611 34839 60711 61853
SNHG16	miR-216	9606	7mer-1a	0.1698	0	9	9541 9544 9557 9593 9598 9601 9606 60711 61853
SNHG16	miR-216-5p	9606	8mer-1a	0.1698	0	9	9541 9544 9557 9593 9598 9601 9606 60711 61853
SNHG16	miR-22	9606	7mer-m8	0.1538	0.0148	8	9541 9544 9593 9598 9601 9606 60711 61853
SNHG16	miR-23	9606	7mer-1a	1.1437	0.0514	12	9541 9544 9557 9593 9598 9606 10160 27679 30611 60711 61853 246437
SNHG16	miR-23	9606	7mer-m8	0.0095	0	2	9598 9606
SNHG16	miR-24	9606	7mer-1a	0.1538	0	8	9541 9544 9593 9598 9601 9606 60711 61853
SNHG16	miR-24	9606	7mer-1a	0.2587	0	10	9483 9541 9544 9557 9593 9598 9601 9606 60711 61853
SNHG16	miR-27	9606	7mer-1a	0.2869	0	11	9483 9541 9544 9557 9593 9598 9601 9606 27679 60711 61853
SNHG16	miR-31	9606	8mer-1a	1.1569	0.0282	18	9361 9483 9541 9544 9557 9593 9601 9606 9733 9739 9785 9925 9940 27679 59538 60711 127582 246437
SNHG16	miR-455-3p	9606	8mer-1a	0.1103	0	14	9541 9544 9593 9598 9601 9606 9913 9925 10141 10181 34839 59463 59538 60711
SNHG16	miR-455-3p	9606	7mer-1a	0.0301	0	4	9593 9598 9606 61853
SNHG16	miR-490	9606	7mer-m8	0.2587	0	10	9483 9541 9544 9557 9593 9598 9601 9606 60711 61853
SNHG16	miR-490	9606	7mer-m8	0.1698	0	9	9541 9544 9557 9593 9598 9601 9606 60711 61853
SNHG25	miR-15-5p/16-5p	9606	7mer-m8	0.1709	0.0084	8	9483 9593 9598 9601 9606 27679 60711 61853
SNHG25	miR-1662	9606	7mer-m8	0.2555	0	9	9593 9598 9601 9606 9913 9925 9940 59538 61853
SNHG30	let-7-5p	9606	7mer-m8	0.0411	0	3	9598 9601 9606
SNHG30	miR-101	9606	7mer-1a	2.1361	0.056	21	9402 9483 9541 9544 9557 9593 9598 9601 9606 9646 9713 10036 10090 10116 10181 27679 43179 60711 79684 132908 246437
SNHG30	miR-105/291-3p	9606	7mer-m8	0.27	0.0001	11	9483 9541 9544 9557 9593 9598 9601 9606 27679 60711 61853
SNHG30	miR-106-5p/17-5p/20-5p/93-5p/519	9606	7mer-m8	0.27	0	11	9483 9541 9544 9557 9593 9598 9601 9606 27679 60711 61853
SNHG30	miR-138	9606	7mer-m8	0.2206	0.007	9	9483 9541 9544 9557 9593 9598 9606 60711 61853
SNHG30	miR-150	9606	7mer-m8	0.27	0	11	9483 9541 9544 9557 9593 9598 9601 9606 27679 60711 61853
SNHG30	miR-18	9606	7mer-m8	0	0	1	9606
SNHG30	miR-200b-3p/429-3p	9606	7mer-1a	0.1318	0	7	9541 9544 9557 9598 9606 60711 61853
SNHG30	miR-203	9606	8mer-1a	2.3405	0.2604	32	9365 9483 9541 9544 9557 9593 9598 9601 9606 9615 9669 9685 9708 9733 9807 9978 9986 10181 27679 28737 29078 30538 30611 51337 59463 60711 61853 127582 143302 185453 246437 1230840
SNHG30	miR-203-3p.2	9606	7mer-1a	2.9521	0.2358	22	9365 9483 9541 9544 9557 9593 9598 9601 9606 9978 9986 27679 28737 30611 51337 60711 61853 127582 143302 185453 246437 1230840
SNHG30	miR-212	9606	7mer-m8	0.1481	0	9	9541 9544 9557 9593 9598 9601 9606 60711 61853
SNHG30	miR-302	9606	7mer-m8	0.8695	0.0628	13	9483 9541 9544 9557 9598 9601 9606 9669 9708 9713 60711 61853 225400
SNHG30	miR-7	9606	7mer-m8	0.953	0	12	9371 9541 9544 9557 9598 9601 9606 29078 59463 60711 61853 225400
SNHG11	miR-103-3p/107	9606	7mer-m8	1.2377	0	6	9606 9685 10141 10181 127582 246437
SNHG11	miR-128	9606	7mer-m8	2.1752	0	24	9402 9483 9541 9544 9557 9593 9598 9601 9606 9615 9685 9733 9739 9796 9925 9940 10029 30538 43179 59538 60711 61853 246437 419612
SNHG11	miR-132	9606	7mer-1a	0.0336	0	10	9483 9541 9544 9557 9593 9601 9606 27679 60711 61853
SNHG11	miR-138	9606	7mer-m8	0.8301	0.0414	14	9402 9483 9541 9544 9557 9593 9598 9601 9606 9785 27679 60711 61853 132908
SNHG11	miR-140	9606	7mer-m8	0.2515	0	10	9483 9541 9544 9557 9593 9598 9601 9606 27679 60711
SNHG11	miR-148	9606	7mer-1a	0.9773	0.0803	13	9483 9541 9544 9557 9593 9598 9601 9606 10036 27679 60711 61853 246437
SNHG11	miR-1662	9606	7mer-m8	0.27	0	11	9483 9541 9544 9557 9593 9598 9601 9606 27679 60711 61853
SNHG11	miR-183	9606	7mer-m8	0.603	0	10	9541 9544 9557 9593 9598 9601 9606 10141 60711 61853
SNHG11	miR-183-5p.2	9606	7mer-m8	0.603	0.027	10	9541 9544 9557 9593 9598 9601 9606 10141 60711 61853
SNHG11	miR-183-5p.2	9606	7mer-m8	1.2176	0.0675	15	9371 9483 9541 9544 9557 9593 9598 9601 9606 9785 27679 43179 60711 61853 127582
SNHG11	miR-184	9606	7mer-m8	0.6275	0	7	9483 9593 9598 9606 10160 27679 61853
SNHG11	miR-184	9606	7mer-m8	0.547	0	7	9361 9593 9598 9601 9606 27679 60711
SNHG11	miR-193-5p	9606	7mer-m8	0.0768	0	8	9593 9598 9601 9606 10160 10181 60711 61853
SNHG11	miR-218	9606	7mer-1a	1.7281	0	17	9483 9541 9544 9557 9593 9598 9601 9606 10141 10181 27679 28737 30611 43179 60711 61853 1230840
SNHG11	miR-24	9606	7mer-m8	0.27	0.0327	11	9483 9541 9544 9557 9593 9598 9601 9606 27679 60711 61853
SNHG11	miR-302	9606	7mer-1a	0	0	2	9593 9606
SNHG11	miR-31	9606	7mer-m8	0.6674	0	12	9541 9544 9557 9593 9598 9601 9606 30611 43179 60711 61853 127582
SNHG11	miR-383-5p.2	9606	7mer-m8	0.7351	0.0001	11	9402 9483 9541 9544 9557 9593 9598 9606 27679 30611 60711
SNHG11	miR-7	9606	7mer-1a	0.2515	0	13	9483 9541 9544 9557 9593 9598 9601 9606 9823 10181 27679 51337 60711
SNHG11	miR-7	9606	7mer-m8	0.1342	0	7	9541 9544 9598 9601 9606 60711 61853
SNHG17	miR-103-3p/107	9606	7mer-1a	0.0045	0	3	9593 9598 9606
SNHG17	miR-133-3p.1	9606	7mer-m8	0.1296	0.0003	8	9541 9544 9557 9593 9598 9601 9606 60711
SNHG17	miR-138	9606	7mer-m8	1.0976	0.0621	18	9402 9483 9541 9544 9557 9593 9598 9601 9606 9785 27679 29078 59463 60711 61853 127582 132908 225400
SNHG17	miR-150	9606	7mer-1a	1.4281	0	14	9541 9544 9557 9593 9598 9601 9606 10029 10090 51337 60711 61853 79684 185453
SNHG17	miR-150	9606	7mer-1a	0.1481	0	9	9541 9544 9557 9593 9598 9601 9606 60711 61853
SNHG17	miR-199-1-5p	9606	7mer-m8	0.2514	0.0127	9	9483 9557 9593 9598 9601 9606 27679 60711 61853
SNHG17	miR-212	9606	7mer-1a	0.1125	0	6	9593 9598 9601 9606 27679 61853
SNHG17	miR-212	9606	7mer-1a	0.457	0	10	9541 9544 9557 9593 9598 9601 9606 27679 30611 60711
SNHG17	miR-212	9606	7mer-m8	0.8269	0	7	9361 9593 9598 9601 9606 51337 61853
SNHG17	miR-25-3p/32-5p/92-3p/363-3p	9606	7mer-m8	0.0045	0	3	9593 9598 9606
SNHG17	miR-383	9606	7mer-m8	0.4024	0.0598	10	9541 9544 9557 9593 9598 9601 9606 30611 60711 61853
SNHG17	miR-383-5p.2	9606	7mer-m8	0.9527	0.0013	14	9402 9541 9544 9557 9593 9598 9601 9606 27679 30611 60711 61853 127582 132908
